# HDAC1/2-mediated repression of Wnt receptor expression orients asymmetric division polarity in *C. elegans*

**DOI:** 10.64898/2026.02.23.707389

**Authors:** Mar Ferrando-Marco, Beatriz Garcia del Valle, Mark Hintze, Lucy Narunsky, Shuxiao Lin, Junyue Huang, Shannon Edwards, Michalis Barkoulas

## Abstract

Asymmetric cell division generates distinct daughter cells essential for tissue development, yet the mechanisms orienting division polarity within tissues remain incompletely understood. Here, we uncover a role for chromatin-mediated transcriptional repression in controlling polarity orientation during asymmetric division of *C. elegans* epidermal stem cells, known as the seam cells. We show that tissue-specific loss of the class I histone deacetylase *hda-1*, homologous to mammalian HDAC1/2, causes reversals in division polarity and reduces molecular asymmetry between daughter cells. Using Targeted DamID to profile HDA-1 genomic occupancy, we identify the Wnt receptors *lin-17*/Frizzled and *cam-1*/Ror as key targets. Single-molecule FISH reveals that these receptors display striking expression gradients along the body axis, with *cam-1* enriched anteriorly and *lin-17* posteriorly. In *hda-1* mutants, both receptors are upregulated so that differences between seam cells are flattened. Overexpression of either receptor alone is sufficient to reproduce the polarity reversals observed in *hda-1* mutants, and their co-overexpression produces additive defects. The polarity phenotype is independent of the canonical NuRD and SIN3 complexes, suggesting that HDA-1 acts through an alternative mechanism to regulate Wnt receptor expression. Our findings establish a direct link between histone deacetylase activity and Wnt receptor expression and support a model in which graded expression of Wnt receptors provides positional cues that orient asymmetric division polarity in response to Wnt signals.
