## Supplementary material for "HDAC1/2-mediated repression of Wnt receptor expression orients asymmetric division polarity in *C. elegans*": Table S3

### Sheet: Strains
Strain	Genotype	Source	Comments
N2	wild-type	CGC
MBA178	wIs78 [scm::gfp + ajm-1::gfp + unc-119+] IV	This study	Is78 transgene taken from strain AW298 from the Woollard lab.
MBA1610	hda-1[icb199(loxP::hda-1::loxP)] V	This study
MBA1683	hda-1[icb199(loxP::hda-1::loxP)] V; icbSi218[pHIN32(ttTi5605_right::srf-3i1::delta-pes-10::woCRE::unc-54-3utr::unc-119 3UTR::unc-119::unc-119p::ttTi5605_left)] II; wIs51[SCMp::GFP] V	This study
MBA2090	wIs78 [scm::gfp + ajm-1::gfp + unc-119+] IV; hda-1[icb199(loxP::hda-1::loxP)] V; wIs51[SCMp::GFP] V	This study	Is78 transgene taken from strain AW298 from the Woollard lab.
MBA2091	icbSi218[pHIN32(ttTi5605_right::srf-3i1::delta-pes-10::woCRE::unc-54-3utr::unc119 3UTR::unc-119::unc-119p::ttTi5605_left)] II; wIs78[scm::gfp + ajm-1::gfp + unc-119+] IV; hda-1[icb199(loxP::hda-1::loxP)] V; wIs51[SCMp::GFP] V	This study
MBA1252	icbSi263[pMFM8 [srf-3i1::pes-10::wcherry::NLS::GFP::Dam-myc::unc-54 3UTR::unc119 3UTR::unc-119::unc-119p] II;119(ed3) III	This study
MBA1261	icbSi164[pMFM10 (srf-3i1::pes-10::wcherry::hda-1::Dam-myc::unc-543UTR::unc119 3UTR::unc-119::unc-119p::ttTi5605_left]II; unc-119(ed3) III	This study
MBA1389	cpls89[wrt-2p::2xmTurq2::PH] I, icbSi218[pHIN32(ttTi5605_right::srf-3i1::delta-pes-10::woCRE::unc-54-3utr::unc119 3UTR::unc-119::unc-119p::ttTi5605_left)] II, wIs51[SCMp::GFP] V	This study
MBA1527	ouIs91[ajm-1::mCherry + unc-119+] II, bmd134[hda-1>hda-1::gfp::loxP] V;	This study	Based on the strains AW1091 from the Woollard lab and DQM1059 from the Matus lab.
MBA2427	icbEx91[pDK5[arf-3-pes-10::lin-17::unc-54 3'UTR]]; wIs51[SCMp::GFP + unc-119(+)] V	This study
MBA2428	icbEx889[pMFM32(arf-5i::pes-10::cam-1::unc-543'UTR)]; wIs51[SCMp::GFP + unc-119(+)] V	This study
JR667	unc-119(e2498::Tc1) III; wIs51 V	CGC
MBA2441	icbEx910[pMFM32(arf-5i::pes-10::cam-1::unc-543'UTR), pDK5(arf-5i-pes-10::lin-17::unc-54 3'UTR) myo-2::dsRed, BJ36]	This study
MBA2358	lin-53(n833) I; wIs51 V	This study
MBA2359	dcp-66(gk370) I/hT2 [bli-4(e937) let-?(q782) qIs48] (I;III); wIs51 V	This study
MBA2360	sin-3(syb2172) I/hT2 [bli-4(e937) let-?(q782) qIs48] (I;III); wIs51 V	This study
MBA2365	egl-27(ok1670) II; wls51 V	This study
EG6699	ttTi5605 II; unc-119(ed3) III; oxEx1578[eft-3p::GFP + Cbr-unc-119(+)].	CGC

### Sheet: smFISH probes
elt-1	nhr-73	efl-3	cam-1	dsh-2	eff-1	hda-1	mom-5	pry-1	lin-17
gttagcatcacgataatgca	tatttcattactcggtctcc	agagccgaagatagttgtca	ctggttctatcacgagatcg	ttggtgaaggggaatctgtc	aactggggagaccactcaaa	agtcatagtagtaggcgaca	tcagctgataagcatccgaa	gatcgatcggatagaacggc	gatgcccaaagaatgcatca
agattcactttatttcggga	ctgtgacaaacttggcagga	ccgggtggaatattttcttt	ttttggtggcatttcgaagt	ttttgcggcaataactgtgc	aatccgtaggttgtaactgc	gcccttgaccataatagtaa	gattgtgttgtatgtccgag	cattcctgaaacgcgtcgag	cctgtggcgagtggaataaa
ccgacaactccatctaacat	aaagtacaggcgggttcgtt	tctggatctgttgttcgatt	tgcttcgcacttaaaccgaa	aagcatcaaagctgtccaga	atcgaatttctcctcgagtg	ctgatacgatgtggcttcat	tgaattgcgcaattgctgga	gaggcgaggagtactcaata	caccgcctgatcgaaaattg
cattcgtgttctgcatatca	aagctgcgcaggaggtgatg	ctggagatggtcttggaaca	attttcactcgtttcgtctt	gaagtggctccataactgac	tgtcttggaacagtgtggtg	gagaacgagatgatgggtca	cgagtactgtacagacaggt	tgctcggattgcgaagaaca	catagctcaatgtcgatcgg
gacggagcaaagagtccaac	cggatcttcggaagaatgca	gaagcatcggagagttgtga	gagcacacttgtcgtgttaa	tggtcctggcaaatgtaaga	gagatgtttgagcacggaca	ctaaattccggtacagacca	ctcgacatggttgaattggt	ccggtccgagaggacaaaaa	tatgtgtagttgtagggcag
gatggagtttgtgtcaggat	cagtgcacatgtagcgaatc	gtcacttctagatcgtcatc	agtgatgtgatcctttcttc	tgatcgtccaagtgacagta	gaattgcatttgcattcctc	tgtcttcgaatgatgcaggg	ttttagagttgctcgactcg	aatgcttgggaattgcttcg	gtgtagaatggtattcggga
atgttttcctgctcaattgg	gaaatagtgcagctgttagt	cccaaactcttttcttttct	atcgttctgatacagcgaca	acttccaccatgtaaggatg	atctgaagcagactgcagtg	tcgtcgctgtgaaaacgagt	acaccgaatgtgacgtcatt	ctcgtgttggcgtcttaaaa	ggtttgaagcgtgtgttgat
aattcaacgggttttccttc	tgcatgctctgcagaagaac	ctgtctcttcattgatagca	cacgatactggacacagtcg	tatgcaatcaggtggtacgt	tcattgatctcttgggatgc	tcagattatctggattcgca	ggacaacttcgttggcaatt	caataaactcttcggagccc	tgttttcatcaacggcttga
tccagaagaagtgccgagag	ggctcgaatacaactggtgt	attcattttccttgcaacgg	actcgttggtcatcattaca	cacgaacttcagctttcact	atgtctgatttccagcattt	agagaggacaatcttctcca	tgagggcatttttttggaga	ttggtgtgatgaatggtggg	agtgaatgtgtggatggcat
aatggtgcaatggatgcagc	cattacggctcatgaccatc	cgtagattcgtcgtttttca	cttttgagagatcgtcggtg	ggatatagccgtcgagaatc	gttcaagcttttccaatcga	actgagttggcagaactcat	aatgagatccgcttgttgta	cacttttacgggaggtagtg	aagcaatccgctttcacttg
gttggttgctgatgtattgt	gcttttctagcagtagctaa	ttgttagttttctgcatggc	atatgatgacaagcgaccgc	tatcgtaatgatgggcagct	aagtgtaccgctgagttatc	tgttcaatttagtggcagca	gtccactgagaagaggcaat	tgtttcgattttaggagggc	caatcccgaattcttccaat
tggataactactcggtgtgg	ccgtggtattatgttgttcg	aagagactctaatccttgcc	aattctgatgggcattcgtc	ctcggtaatgatcatccgac	tggcatgaacttcagggatt	cccatccaattgatagcaat	gtacttgattgtcagcttca	ggtgggtacattttctcaag	tggatctgggaattgtgcac
cctccagcatattgatagtt	gtctacttcctcaagtgacg	ctctggaagaccttcttcaa	cacaacgggaataacgcctt	cgagattgatggcattcgtt	tggcatcacactcacagata	cttttcttggcgtgatggag	cgtcgaacacgtccatcaaa	tgcatacgtatggttgacgt	ccgaaaatcctccagttatc
atgcatccatatcagttgtc	tgttcaggatcttgctgaac	cacgtggtgatgacaactca	tgtgtaccactgttcacata	ttctagacccattgacgatt	agattctgcggtacatgttg	ggtgtaacagaatccggacg	tgctgtccagattcgaagaa	agtcgttgtgtgaggtagtg	ttggcttggaggatgatgag
attgacatatccattccact	acttgagcaaatccccgttg	gagccgacaatatccttgaa	ttgaatagcaccatggacgg	cgtcattccaagtggtattg	agactctggacaagcggtaa	gctcgagaataccgagaacg	cacacgaaacatgccacaga	cttgttcgtctcggatatgg	tgtggatccacatcgacaag
cggattgttttgtgttccaa	ctctccacttctttcacata	ggtcggtgttgaagtacatg	accaacaagagctacttgca	atcaattctaccatccagtg	gcggtagcatgaagatgttt	gtaaagtactcgcttgtggt	actggatacgcgaatcgtga	agaatgatcccattgctgac	aatgcacaatgcgacttggg
gagttgtgtcgttggataga	atatctctgctgagccatta	acgagtgtcaactctcgatc	tcccattataggtgtacttg	ctcgtaacagttgtactgct	tggtgtctgatttgggaaga	catctccgtgatgaacatca	acgcctatcatataaaccgt	tctggtgatttccattgcaa	aacatcacattcgactggca
gcgagtgtatcatatccata	tggagagcgttcttttgctc	tcaaaaaccgtctgcacagc	aacgacgagcttgttggaga	aatcatctggaatgggcgtt	tcgaacgtcacagcaaagct	gatcagtcgtatagaacgcc	cacaagcgaatccatcttca	ccttatcaatatgcctaagc	gtaccatacgcttattatcc
cagtaattccagatgctgtc	aagatcgttcactgacttca	cttttcggatattcttcggg	tcgcgaacactcaactgtga	ttgatgtcaagacctgatcc	gtttgactgcgaggaatgtc	tcctgggaagaaatctccat	tgttgttggagtagatccat	gacactcttcgatatcgtca	cggcggcaaaccaaattgac
tacgatagttccatttcctt	cttggtaggcggtgacaatc	aactgtgctagctacatcga	atgtcgcaactgcacgaatc	gaacatgcttgacaagccac	atgttgcatacgttgtaggt	tcctatatctttcaggtctc	agcaagagcactacatccaa	taccatgtcgattgtcgtat	ggcgaacgtcaagaaggaga
tgttttgagtgattggctgt	tgaagcacgattccagggat	aaaaccttctgtttccggat	cttttgacatccaacggact	aactccaggtctgatgtatc	tttatctttttccacccaat	gaatagagctttccttttcc	accacgcacaacttgacatg	gataatcatccaactcctcg	gaaacggaatcgctttcggt
ggtgagaggttgactgttat	acagtatatctactccaggg	tataagcgtctgcatcgact	gaccatacatcagatgcttc	cgtagtagcattctttcgta	tgtgttccaccatctaattg	attccatcgcgaagtggaac	aaccaggctagacacagtac	cctttttgggaatcatctgt	aggtagaagacgcatctctc
gatgatcctgaagacgtcga	cacaacctcaacgtcttcat	aaccaggacattggcaatgt	gacaattgtgagggcattct	tcagattgttgctgctatga	cgacgtttttggtcgagatg	actctggtaagagacgtcgg	cattgcgtggaagtatggtg	cctttaggtgatcgatttgt	tgggagggaggagatgaaga
gagtttgctgatgagcttga	aatccaggtgttcgagaact	acctttttaatgagcccaag	atgatccactatgagatcct	ccgaatttcgatgatgcact	ggcagttacagccaatgaaa	acctttgtcatgattggttt	ctccatcgacagaatttgtc	gaattgtgttgtggagctga	atcgatgaagagtggcgtga
ggtgttcttcggtgtagaag	gaagtaggtgcaaggagtga	cgggattttctttgttccaa	tccggagcaaataatcctga	tccgtgaggaaatggagacg	cagttgatgagatgctcgtc	gcacagggatcaaatctctc	ccaactgaacagattccagt	taatcttttcgtctcgggac	tgttccgattgacaggtatg
atgatcggtttgctttggag	gttacagctaggatccagtg	ggttcaggaccacagtaaac	accgaaagaccaaatttccc	tgcaatcattgacagatgcc	ctccattacttgttcttgag	cagctccacattgaagaaca	acgagagcagagggattcaa	ttttagagaagccgaggtgt	cattaaccaccaaagggcag
atcttccgtgctgaattgag	ggatgaactcagagattctt	aaacatcgaagcttccggtt	acgatttacttcggcaacgg	aaactgtggatgacttccgt	tcaatggttgcattctcagt	caagtctatctccgttgaga	ccaacgatacaacgatcgga	gatggagcgcacattgattg	caccgctcaaatacagtgta
ctccacaattgacacactca	cccagagttgacttgagtag	gtgaactactcagaaggcgt	gctgttacagactctgagac	gcttgagattcgtcatcaga	accatccaagacggtcaaag	gcctttcaaggtcagattga	acgagtaaaactgctccgag	agcaaaattcaccctggtag	actactgcatgcttcgatac
cgacgccataatggagtatt	ttcaggttaagctgggcaag	caattttgtcagtctgtgct	aatatgcagaattggcggca	ttccaacgatcatatctcca	atgaccagaatcgtccattc	agaaacgagcacattctccg	cggatcattgaccaaattcc	aattgactcgatttgctgct	caatccccaggcaacaaaat
atgcgttgcagaggtagttt	gaaggctgcgtattcaatga	ttttgttctgagagcgttct	agatgatgtttgggcaacgg	gggtacattgatggagggaa	tccattttcacaactccatt	accgaccatcataagtggaa	aacatcggcgtgttgaagtt	tagacccaattcccgaagaa	tcgcgtcgactttgttgaaa
ttcatcttgaagtagaggcc	gcttccagatgcaaaatgac	tgcgatttttggagtattcc	catcacagtattcctcttga	caggtgacgttcataagctt	gcaatttttcactttagcct	atttcttggagtgtatccac	aaggcaccgattctcaacat	taatccagtgacgaagtggc	attcccaacggagcaaagag
ttcaccaatggacgagcatg	atgcttgttttgtgatacac	tggtgatgatctgacagctg	atcacagaaggagcactgga	atctccagtttttgcaatcg	tcgagcagattgaatccacg	ttcgtacgtccaacaacgtg	gatccatcggacaatcatca	ccaattttcgagtgcttctt	ccagagcaacgcaatcgaat
tttttgagcgttctgctgtc	ctgagccacaatcttcattg	ccacctctgcgaacataaac	tgtgcagatgggagaagtga	ggatcaattggccgaattgg	gtgttacaacagcttgtctg	aacttccttatcgacggcaa	aataatctccggagctgcaa	catcgttagggacatgtgtt	ctcgcaaatcctccaacaat
acgacagttgacacactcga	gcacttgtaactccttcata	tatctcattttctcagctgc	tgatccattggatatggtgg	agatattctctcgatccact	tgaagattagttccttcggc	agtcattgtatggcaactca	ggcacaggttataccaacaa	agagcaaagtgcctcttgaa	ccccttgttctgaaactaat
atttcttctccagagtgttg	gttcttcctataatacttcc	attgatgctactgatcccaa	ccatgactgcaatcgactac	ccagcgcgatgcaataatac	gacaaggttttgactttcca	cggtagtttggtccaaagta	ccaggtaagccttgtgataa	tagttgatgtgctccatttg	ctccaatttcgatgtgtctg
acaagcattgcacactggat	ccatttccaattcactcatt	gatgtcattggatgctgtga	cgacacgtcgatgaagcttt	ccatgtgcgatatttttcga	gatggatccactgaagtcac	cattcgacgactcgatgtga	acctgatcaacatgagcagg	cctcacattcggttttgaag	aagcacagaagaagcccatt
cgttccaccttatgaagttt	tgtgatatccccgattcttg	ggaagttgaagaggagccat			agcctcatatactgtcaagt	tcggagctattttcatttgc			caagttcgatgacgttggga
atccttcttcatggtgattg	tcgatacagtgatgatttgc	ggctttggaatctctggaag			ctgatccatcaatttttcca	tcagtttgcaatttagccag			ccattgggtgagaatcatga
ttgcgattacgggtctgaat	cgagccatgtcattgtagag	tgtaaactgcttttgagcct			tccaaatccagttgacatct	aagtgagctgctcgagattg			cacctgactgttgtttacag
tttcttcattcttcgcgatc	aagcccagtttgatgataca	attgaatcgaggcctagacg			atggctggcagtggaataat	tgggatcggtctcatttgaa			catgtaaatttcagcctgcg
gaagatgttgtaggcattcc		ttgcacaggtgtatagtcag			tgaatctgctcggagacaga	tcattcaatgcagagagggc			gcgagactggaaattacggc
ccactttgatcaagttcgat		agatacgagtgggcgtattg			tttccaaagggctctcgaaa	cttggtcggcgatcaatgag			cccacatcagacacgagaat
agtgtttttcattccccaaa		gttgcgaagattcttgtgga			ccattttccctcaacaagat	aatttgtggtggtagtcgtt			acgagcacattccacagaag
tgtcggtgtcatgagcattg		aatgttttggcttgacgtct			attacaagttgggcaggttc	cgtcttgaatcattccatcg			tcgattgggtttttaaccgg
tggatgctgggaatgcatat		cttcgattcgccaagaatgt			gatccaatgagctggattca	ctcaccatcgtagaagtctc			cgagcaatggacgtgttgat
tcctcgatcgagttgaagta		tgtgctcgaacgtattctga			caccaatcgaactgattcct	tctcgtttcttcgatcatct			catttgcatgtataccggtg
ggcacgttttatactccaat		cacctggaatgcggaagatg			atccgtagcaatcataacgc	ttccgactcaaactgagctg			ttactgggtctccatgaatt
tccaaagtccaccatcattg		ctccgaagactttttttggt			gacaaatttgtcccaacgga	tgtcttctgacgcttttcac

### Sheet: Vectors
Vector name	Genetics
pDK5	arf-3-pes-10::lin-17::unc-54 3'UTR
pMFM32	arf-5i::pes-10::cam-1CDS::unc-543'UTR
pMFM8	srf-3i1::pes-10::wcherry::NLS::GFP::Dam-myc::unc-54 3UTR::unc119 3UTR::unc-119::punc119
pMFM10	srf-3i1::pes-10::wcherry::hda-1::Dam-myc::unc-543UTR::unc119 3UTR::unc-119::punc119::ttTi5605_left
pHIN32	ttTi5605_right::srf-3i1::delta-pes-10::woCRE::unc-54-3utr::unc119 3UTR::unc-119::punc119::ttTi5605_left
pIR5	arf-5i::pes-10--unc54
AW526	ajm-1p::ajm-1::mCherry
pDK7	attR4-L1::wcherry::dam-myc::unc-54 3’UTR + cb-unc- 119
pDK54	ttTi5605_rightsrf-3i1pes-10wcherryDam-mycNLS-GFPunc-54unc1193UTRunc-119punc119ttTi5605_left
pMFM4	wcherry::NLS::GFP::Dam-myc::unc-54 3’UTR+ cb-unc-119
pMFM6	wcherry::hda-1::Dam-myc::unc-54 3UTR + cb-unc-119
pDK82	srf-3i1delta-pes10Syn21wrmScarlet-o-H2BT2APHminiSOGp10 3UTR
pMFM8	ttTi5605_right::srf-3i1::∆pes-10::wcherry::NLS::GFP::Dam-myc::unc-54 3UTR::unc1193UTR::unc-119::punc119::ttTi5605_left
pMFM10	ttTi5605_right::srf-3i1::∆pes-10::wcherry::hda-1::Dam-myc::unc-54 3UTR::unc119 3UTR::unc-119::punc119::ttTi5605_left

### Sheet: Oligos
Oligo name	Sequence
AdRT	CTAATACGACTCACTATAGGGCAGCGTGGTCGCGGCCGAGGA
AdRb	TCCTCGGCCG
DamID_PCR primer (50 µM)	GGTCGCGGCCGAGGATC
NM3880	AGGCAGAATGTGAACAAGACTCG
NM3884	ATCGGGAGGCGAACCTAACTG
Wcre_F	ATGTCCAACCTCCTCACC
Wcre_R	ATTAGTCTCCGTCCTCAAGG
5'_hda-1_crRNA	TTTCTTGGCACAATTTCTACAGG
3'_hda-1_crRNA	AGAGAAATTAGCTTTTTACTGGA
5'_hda-1_repair template	TGTGCGATTGATATTTTTTGATAATAGATTGTGGCTGGCTAGTTTAGATTACTGTAGAAATTGTGCCAAGAAAAGGGTT TTCCCAGTCACGACGTTATCGATATAACTTCGTATAGCATACATTATACGAAGTTATATTTAAATAATTTCAAGACAAGGC CCAAAAGACAGTATATCATATTGTCA
3'_hda-1_repair template	GAATGGAATCGAATCGGCTCTCCGAGCACTCCTTTCACACAGAGACGGAGAGAGAAATTAGCTTTTTACTGGAGAGCGG ATAACAATTTCACACAGGATCGATATAACTTCGTATAGCATACATTATACGAAGTTATTTCTTGTTGTTGAAAATGCAAAA AAGATGAAAACATGTTTCGATTCTTTC
hda-1_5p_F_2	CGATTAATAAACTGAAAAAGAGATG
hda-1_5p_R	GATTGCTCGAAGAAAAATAAAATGAAG
hda-1_3p_F	TATTCCTTGTCTGTCTTCATCTG
hda-1_3p_R	CGATTAATAAACTGAAAAAGAGATG
cam-1CDS(pes-10) Fw	TTGCTTGGAGGGTACCGAGTTTAAACATTTATGTCTCCCCGACCAGAAGA
cam-1CDS(unc-54UTR) Rv	gtaattggacttagaagtcAGAGGCAATTTCTAATCAGAATCACCATCCTCTGAATA
NLS:GFPu-DamF	GGTGGCATGGATGAATTGTATAAGTAGTAAATGACTGCTCCAAAGAAGAA
NLS:GFPu-DamR	AAAAGCGCGATTTTTCTTGACTAGTCCTAGTTTGTATAGTTCATCCATGC
(mCherry)_hda-1_Fw	GTGGCATGGATGAATTGTATAAGTAGTAACATGAACTCAAACGGCCCGTT
(Dam)_hda-1_R	TGCCCACTTCAAAAAAGCGCGATTTTTCTTGGAGGCTCCGGAGGCTCCGGAGGCTCCCTCTGTCTTCTGACGCTTTT
srf-3i_attB4	GGGGACAACTTTGTATAGAAAAGTTGGTGAGTTCTTAACTTAACCT
delta-pes-10_attB1r_R	GGGGACTGCTTTTTTGTACAAACTTGCTGAAAGTTAAAAATTACAGTATAAAGATAAG
